# The HDAC inhibitor CI-994 acts as a molecular memory aid by facilitating synaptic and intra-cellular communication after learning

**DOI:** 10.1101/2021.09.21.460970

**Authors:** Allison M Burns, Mélissa Farinelli-Scharly, Sandrine Hugues-Ascery, Jose Vicente Sanchez-Mut, Giulia Santoni, Johannes Gräff

## Abstract

Long-term memory formation relies on synaptic plasticity, activity-dependent transcription and epigenetic modifications. Multiple studies have shown that HDAC inhibitor (HDACi) treatments can enhance individual aspects of these processes, and thereby act as putative cognitive enhancers. However, their mode of action is not fully understood. In particular, it is unclear how systemic application of HDACis, which are devoid of substrate specificity, can target pathways that promote memory formation. In this study, we explore the electrophysiological, transcriptional and epigenetic responses that are induced by CI-994, a class I HDAC inhibitor, combined with contextual fear conditioning (CFC) in mice. We show that CI-994-mediated improvement of memory formation is accompanied by enhanced long-term potentiation in the hippocampus, a brain region recruited by CFC, but not in the striatum, a brain region not primarily implicated in contextual memory formation. Furthermore, using a combination of bulk and single cell RNA sequencing, we find that synaptic plasticity-promoting gene expression cascades are more strongly engaged in the hippocampus than in the striatum, but only when HDACi treatment co-occurred with CFC, and not by either treatment alone. Lastly, using ChIP-sequencing, we show that the combined action of HDACi application and conditioning is required to elicit enhancer histone acetylation in pathways that may underlie improved memory performance. Together, our results indicate that systemic HDACi administration amplifies brain-region specific processes that are naturally induced by learning. These findings shed light onto the mode of action of HDACis as cognitive enhancers.

**Significance Statement:** Memory formation relies on a plethora of functions, including epigenetic modifications. Over the past years, multiple studies have indicated the potential of HDAC inhibitors (HDACi) to act as cognitive enhancers, but their mode of action is not fully understood. Here, we tested whether HDACi treatment improves memory formation via “cognitive epigenetic priming”, stipulating that HDACis – without inherent target specificity – specifically enhance plasticity-related processes. We found that combining HDACi with fear learning, but not either treatment alone, enhances synaptic plasticity as well as memory-promoting transcriptional signaling in the hippocampus, a brain area known to be recruited by fear learning, but not in others. These results lend experimental support to the theory of “cognitive epigenetic priming”.
