## Supplemental_Table_2 for "The HDAC inhibitor CI-994 acts as a molecular memory aid by facilitating synaptic and intra-cellular communication after learning"

### Sheet: Description
List of most up-regulated genes (log2FC ≥ 3 and adjusted_pvalue ≤ 0.05) for pair-wise comparisons shown in Figure 2C. Tables represent genes that are most up-regulated in the HDACi-CFC vs VEH-CFC (CFC) comparisons and their respective log2FC in the HDACi-Context vs VEH-Context (Con) comparisons
Sheet Name	Description
Hippocampus	log2FC and P-values for HDACi-CFC vs VEH-CFC (CFC) and HDACi-Context vs. VEH-Context (Con)
Striatum	log2FC and P-values for HDACi-CFC vs VEH-CFC (CFC) and HDACi-Context vs. VEH-Context (Con)

### Sheet: Hippocampus
gene	CFC_log2FC	CFC_padj	gene	Con_log2FC	Con_padj	brain_region
D630024D03Rik	3.24	8.84e-08	D630024D03Rik	1.96	0.00469	hippocampus
Cldn2	5.26	2.12e-06	Cldn2	1.13	0.497	hippocampus
Folr1	5.43	3.62e-06	Folr1	1.07	0.556	hippocampus
Oca2	4.82	3.96e-06	Oca2	1.13	0.466	hippocampus
Il25	5.44	5.62e-06	Il25	3.4	0.0423	hippocampus
Aqp1	5.89	1.12e-05	Aqp1	1.33	0.506	hippocampus
Tmem72	7.85	1.15e-05	Tmem72	2.65	0.263	hippocampus
Ttr	7.32	1.17e-05	Ttr	2.16	0.352	hippocampus
Krt8	4.01	1.23e-05	Krt8	0.49	0.759	hippocampus
Mfrp	7.76	1.86e-05	Mfrp	2.18	0.388	hippocampus
F5	5.61	1.93e-05	F5	1.17	0.562	hippocampus
Slc4a5	6.48	2.12e-05	Slc4a5	2.13	0.303	hippocampus
Prlr	3.73	2.56e-05	Prlr	0.66	0.644	hippocampus
Dpep1	3.41	3.61e-05	Dpep1	0.66	0.603	hippocampus
Krt18	4.3	3.92e-05	Krt18	1.22	0.417	hippocampus
Kcne2	7.08	5.39e-05	Kcne2	1.41	0.601	hippocampus
Cldn1	3.82	5.48e-05	Cldn1	0.7	0.648	hippocampus
Enpp2	3.44	5.65e-05	Enpp2	0.71	0.594	hippocampus
Ecrg4	4.38	5.91e-05	Ecrg4	0.9	0.598	hippocampus
Slc28a3	4.49	8.46e-05	Slc28a3	0.99	0.603	hippocampus
Abca4	3.82	9e-05	Abca4	0.93	0.519	hippocampus
Steap1	4.84	9.78e-05	Steap1	1.02	0.614	hippocampus
Gm34721	3.69	0.000103	Gm34721	1.22	0.347	hippocampus
Col8a1	5.06	0.000161	Col8a1	1.38	0.477	hippocampus
Clic6	4.84	0.000165	Clic6	1.52	0.392	hippocampus
Gm26648	4.34	0.000194	Gm26648	1.88	0.229	hippocampus
Sulf1	3.19	0.0002	Sulf1	0.45	0.76	hippocampus
Drc7	3	0.000225	Drc7	0.67	0.596	hippocampus
Sostdc1	3.05	0.000261	Sostdc1	0.35	0.814	hippocampus
Wdr72	5.64	0.000275	Wdr72	0.76	0.769	hippocampus
Gm34788	3.72	0.000285	Gm34788	1.57	0.255	hippocampus
Cltrn	5.43	0.000302	Cltrn	0.84	0.726	hippocampus
Clic3	3.55	0.000363	Clic3	0.25	0.889	hippocampus
Plek2	3.13	0.000367	Plek2	-0.08	0.965	hippocampus
Col8a2	3.16	0.0004	Col8a2	0.22	0.899	hippocampus
Trpv4	3.38	0.000453	Trpv4	0.31	0.861	hippocampus
Ace	3.33	0.000465	Ace	0.41	0.809	hippocampus
Col4a3	3.77	0.000473	Col4a3	0.6	0.747	hippocampus
Fap	3.28	0.000566	Fap	0.77	0.597	hippocampus
4631405J19Rik	5.22	0.000616	4631405J19Rik	2.96	0.121	hippocampus
Epn3	3.05	0.000729	Epn3	0.08	0.967	hippocampus
Gm26684	3.19	0.000759	Gm26684	0.11	0.955	hippocampus
Pla2g5	3.47	0.00093	Pla2g5	1.36	0.345	hippocampus
Tns4	4.13	0.00101	Tns4	0.42	0.855	hippocampus
Wdr86	4.79	0.00107	Wdr86	0.91	0.704	hippocampus
Cox8b	4.43	0.00126	Cox8b	0.55	0.833	hippocampus
Gm37759	3.53	0.0013	Gm37759	4.8	0.000169	hippocampus
Slc24a5	3.36	0.00135	Slc24a5	0.36	0.853	hippocampus
Otx2	3.88	0.00147	Otx2	1.87	0.225	hippocampus
Prr32	4.89	0.00183	Prr32	1.2	0.623	hippocampus
Wfdc2	5.8	0.00192	Wfdc2	1.41	0.636	hippocampus
Cdh3	6.21	0.00195	Cdh3	1.65	0.578	hippocampus
Marveld3	3.49	0.00222	Marveld3	1.33	0.447	hippocampus
Kcnj13	5.06	0.00242	Kcnj13	1.68	0.469	hippocampus
Naa11	3.46	0.00281	Naa11	0.87	0.438	hippocampus
Calml4	3.19	0.00299	Calml4	0.63	0.715	hippocampus
Sytl3	6.03	0.00328	Sytl3	1.17	0.674	hippocampus
Tc2n	4.03	0.00333	Tc2n	1.58	0.399	hippocampus
Cldn9	4.16	0.00353	Cldn9	1	0.696	hippocampus
Loxl4	3.17	0.00411	Loxl4	-0.87	0.658	hippocampus
Gm32468	4.38	0.00431	Gm32468	2.5	0.178	hippocampus
2610318M16Rik	4.22	0.00447	2610318M16Rik	-0.08	0.979	hippocampus
Slc16a8	7.32	0.00472	Slc16a8	1.56	0.718	hippocampus
Gm48622	3.72	0.00487	Gm48622	0.98	0.698	hippocampus
2900040C04Rik	4.82	0.00546	2900040C04Rik	1.78	0.462	hippocampus
Sfrp5	5.15	0.00547	Sfrp5	1.43	0.588	hippocampus
Slco1a5	3.06	0.00597	Slco1a5	-0.23	0.917	hippocampus
Defb11	8.39	0.0061	Defb11	2.12	0.642	hippocampus
Col17a1	4.17	0.0061	Col17a1	-0.4	0.891	hippocampus
Cd300lg	3.28	0.00662	Cd300lg	2.55	0.111	hippocampus
Sult1c2	6.59	0.00685	Sult1c2	0.64	0.878	hippocampus
Gm44956	3.26	0.0082	Gm44956	0.83	0.671	hippocampus
Gm33091	3.83	0.00844	Gm33091	1.88	0.147	hippocampus
Gm5608	3.12	0.00923	Gm5608	0.95	0.675	hippocampus
Ly6m	3.62	0.0103	Ly6m	1.52	0.119	hippocampus
Crb3	4.23	0.0108	Crb3	-0.09	0.977	hippocampus
Tmem184a	3.49	0.0109	Tmem184a	2.31	0.223	hippocampus
Bhmt	4.94	0.0114	Bhmt	-0.52	0.877	hippocampus
Gm48071	3.51	0.0128	Gm48071	2.54	0.0537	hippocampus
Gm534	5.89	0.014	Gm534	0.57	0.896	hippocampus
Sh3rf2	4.17	0.0144	Sh3rf2	1.37	0.598	hippocampus
Lmx1a	3.64	0.0148	Lmx1a	0.33	0.906	hippocampus
Gm26725	5.11	0.0175	Gm26725	2.67	0.356	hippocampus
Frmpd1os	4.27	0.0188	Frmpd1os	0.47	0.881	hippocampus
Kcnv2	3.07	0.019	Kcnv2	-0.55	0.838	hippocampus
Smim22	4.38	0.024	Smim22	0.13	0.972	hippocampus
Gm42868	3.3	0.0254	Gm42868	-0.01	0.997	hippocampus
Acnat1	4.6	0.0269	Acnat1	-0.56	0.859	hippocampus
Klhl31	3.09	0.0292	Klhl31	0.79	0.807	hippocampus
Gm11670	3.2	0.0295	Gm11670	1.21	0.363	hippocampus
4930511M06Rik	4.05	0.0336	4930511M06Rik	2.86	0.276	hippocampus
Ackr4	3.16	0.0343	Ackr4	0.35	0.895	hippocampus
Zscan10	3.1	0.0377	Zscan10	-0.16	0.964	hippocampus
Gm29538	3.37	0.0424	Gm29538	2.52	0.3	hippocampus

### Sheet: Striatum
gene	CFC_log2FC	CFC_padj	gene	Con_log2FC	Con_padj	brain_region
F730311O21Rik	3.38	8.42e-06	F730311O21Rik	4.04	3.75e-07	striatum
Ccl3	3.31	8.35e-05	Ccl3	2.13	0.000862	striatum
Grifin	3.49	0.000161	Grifin	1.25	0.055	striatum
A530001N23Rik	4.79	0.000291	A530001N23Rik	3.58	0.0137	striatum
Gm47359	3.12	0.000318	Gm47359	0.62	0.477	striatum
Gm48548	4.55	0.000433	Gm48548	2.63	0.00112	striatum
Gm17745	4.59	0.000735	Gm17745	2.3	0.0235	striatum
Gm30292	3.66	0.000771	Gm30292	1.4	0.042	striatum
Gm30373	3.84	0.000931	Gm30373	2.14	0.0167	striatum
Eomes	4.95	0.000993	Eomes	4.13	0.0192	striatum
Gm37759	4.16	0.00108	Gm37759	5.34	1.28e-05	striatum
Treml1	3.46	0.00227	Treml1	1.01	0.292	striatum
Gm48876	4.21	0.0027	Gm48876	5.07	0.000181	striatum
Gm48427	3.35	0.00376	Gm48427	2.54	0.0189	striatum
Gm49282	3.12	0.00572	Gm49282	2.43	0.00506	striatum
Ccl2	3.4	0.0147	Ccl2	2.03	0.0193	striatum
Gm34785	3.39	0.0165	Gm34785	0.41	0.755	striatum
Capn11	3.31	0.0236	Capn11	1.84	0.263	striatum
4930556N09Rik	3.07	0.0301	4930556N09Rik	3.95	0.0101	striatum
Gm30246	3.06	0.0369	Gm30246	3.28	0.00574	striatum
Rab38	3.18	0.038	Rab38	-2.41	0.11	striatum
