## Supplemental_Table_7 for "The HDAC inhibitor CI-994 acts as a molecular memory aid by facilitating synaptic and intra-cellular communication after learning"

### Sheet: Sheet1
Table of genes that are up-regulated in the HDACi-CFC vs VEH-CFC comparison in the bulk RNA-seq, ChIP-seq (genes associated with active_enhancers) and snRNA-seq. Each row is a peak (please note there may be some repetition of bulk and snRNA values due to multiple peaks being associated with those genes)
homer	chromHMM_state	ChIP_log2FoldChangeFold	ChIP_adjP	BulkRNA_Log2FoldChange	BulkRNA_adjP	snRNA_log2FoldChange	snRNA_adjP
Igsf3	active_enhancer	1.02	6.8e-07	0.940485	6.48508e-09	3.52686	5.37988e-136
Auts2	active_enhancer	1.02	0.000355	0.484887	0.000489544	15.6664	9.51235e-38
Cttnbp2	active_enhancer	1.4	6.6e-14	0.625587	7.96247e-07	89.4263	0
Cttnbp2	active_enhancer	1.14	8.49e-05	0.625587	7.96247e-07	89.4263	0
Cttnbp2	active_enhancer	1.16	0.0317	0.625587	7.96247e-07	89.4263	0
Cttnbp2	active_enhancer	2.85	0.0172	0.625587	7.96247e-07	89.4263	0
Prickle2	active_enhancer	2.04	5.55e-08	0.640255	2.35873e-12	40.7594	1.19118e-130
Prickle2	active_enhancer	1.88	0.0257	0.640255	2.35873e-12	40.7594	1.19118e-130
Prickle2	active_enhancer	1.09	0.000256	0.640255	2.35873e-12	40.7594	1.19118e-130
Prickle2	active_enhancer	1.1	0.000132	0.640255	2.35873e-12	40.7594	1.19118e-130
Abhd2	active_enhancer	1.34	0.000646	1.08863	3.43462e-10	3.69131	7.56393e-59
Abhd2	active_enhancer	1.02	2.56e-11	1.08863	3.43462e-10	3.69131	7.56393e-59
Zbtb16	active_enhancer	2.88	0.026	0.606629	2.31779e-12	1.36709	1.56787e-70
9530059O14Rik	active_enhancer	2.19	0.0446	1.01904	0.000445014	9.06379	1.57986e-12
Arid5b	active_enhancer	1.07	0.00369	0.68249	3.05213e-15	8.62589	1.94291e-149
Fam13c	active_enhancer	1.2	0.0214	0.685078	5.07034e-34	1.39691	5.45809e-11
Tmcc3	active_enhancer	1.12	1.29e-11	0.514615	4.00664e-12	6.90056	6.07768e-06
Cpeb4	active_enhancer	1.01	0.0375	0.812304	4.97421e-14	5.58622	1.17443e-70
Gas7	active_enhancer	1.58	0.00918	0.411589	2.68606e-17	1.73223	8.27799e-53
Gas7	active_enhancer	1.78	0.000379	0.411589	2.68606e-17	1.73223	8.27799e-53
Gas7	active_enhancer	1.11	0.0302	0.411589	2.68606e-17	1.73223	8.27799e-53
Trim9	active_enhancer	1.05	4.6e-05	0.538394	9.18058e-12	17.9013	2.18518e-217
Trim9	active_enhancer	1.59	0.0194	0.538394	9.18058e-12	17.9013	2.18518e-217
Trim9	active_enhancer	1.17	0.00271	0.538394	9.18058e-12	17.9013	2.18518e-217
Rapgef5	active_enhancer	1.98	0.00789	0.457533	1.05105e-06	8.71263	3.08002e-51
Rapgef5	active_enhancer	1.32	0.0165	0.457533	1.05105e-06	8.71263	3.08002e-51
Rapgef5	active_enhancer	1.21	0.011	0.457533	1.05105e-06	8.71263	3.08002e-51
Rapgef5	active_enhancer	3.34	0.0125	0.457533	1.05105e-06	8.71263	3.08002e-51
Sema4d	active_enhancer	1.36	0.00432	0.585833	1.45019e-07	1.36674	3.42667e-23
Ago2	active_enhancer	1.32	1.04e-08	0.427374	4.92532e-05	1.02249	1.81441e-35
Ago2	active_enhancer	1.03	1.36e-10	0.427374	4.92532e-05	1.02249	1.81441e-35
Ago2	active_enhancer	1.11	0.000121	0.427374	4.92532e-05	1.02249	1.81441e-35
Ago2	active_enhancer	1.13	0.00251	0.427374	4.92532e-05	1.02249	1.81441e-35
Prickle1	active_enhancer	1.38	0.00081	0.506574	6.05647e-07	14.4838	3.12218e-98
Prickle1	active_enhancer	2.14	0.0306	0.506574	6.05647e-07	14.4838	3.12218e-98
Prickle1	active_enhancer	1.16	0.00388	0.506574	6.05647e-07	14.4838	3.12218e-98
Zfp608	active_enhancer	1.17	8.03e-07	1.00918	2.42687e-37	12.4479	5.0636e-73
